# Evidence that glycopolymer transferases promote peptidoglycan hydrolysis in *Bacillus subtilis*

**DOI:** 10.1101/2025.02.26.640348

**Authors:** Jennifer D. Cohen

## Abstract

Most bacteria are encased in a rigid cell wall peptidoglycan (PG) meshwork. Cell growth requires the activities of both PG synthases and PG hydrolases that cleave bonds within the meshwork enabling its expansion. PG hydrolase activity must be carefully regulated to prevent excessive damage to this protective layer leading to catastrophic lysis. Here, I provide evidence for a novel type of regulation mediated by lipid-linked glycopolymer precursors. The Gram-positive bacterium *Bacillus subtilis* encodes two functionally redundant PG hydrolases, LytE and CwlO, that are required for growth. Here, I demonstrate that loss of LytR-CpsA-Psr (LCP) enzymes, which enzymatically transfer lipid-linked glycopolymers onto PG, leads to a requirement for *lytE* for growth. Genetic analysis suggests that this requirement is mediated by the accumulation of these membrane-anchored precursors, where they may interfere with PG hydrolase activity. These results are consistent with models in which polymer transfer influences the position or timing of PG hydrolysis.
