## Supplemental Tables S1-S3 for "Evidence that glycopolymer transferases promote peptidoglycan hydrolysis in *Bacillus subtilis*"

### Sheet: strains
Table S1: Bacillus subtilis strains used in this study
Strain	Genotype	Source	Figure
bJC610	sacA::Pveg-mCherry (phleo); yvbJ::Pspank-tagV (spec); tagU::lox72; tagT::lox72; tagV::lox72	This study	1, 2, S3
bDR2637	sacA::Pveg-mCherry (phleo)	Meisner et al., 2013	1, S1, 2, 5, 6, S3
bJC661	sacA::Pveg-mCherry (phleo); tagT::lox72; tagU::lox72	This study	1
bJC652	sacA::Pveg-mCherry (phleo); tagT::lox72; tagV::lox72	This study	1
bJC662	sacA::Pveg-mCherry (phleo); tagU::lox72; tagV::lox72	This study	1
bJC281	sacA::Pveg-mCherry (phleo); cwlO::kan	This study	2
bJC779	sacA::Pveg-mCherry (phleo); yvbJ::Pspank-tagV (spec); tagU::lox72; tagT::lox72; tagV::lox72; lytE::erm	This study	2
bJC782	sacA::Pveg-mCherry (phleo); lytE::erm	This study	2
bJC797	sacA::Pveg-mCherry (phleo); yvbJ::Pspank-tagV (spec); tagU::lox72; tagT::lox72; tagV::lox72; cwlO::kan	This study	2
bJC844	sacA::Pveg-mCherry (phleo); amyE::PyocH-optRBS-venus (cat); cwlO::kan	This study	2
bJC847	sacA::Pveg-mCherry (phleo); amyE::PyocH-optRBS-venus (cat); yvgJ::Pspank-tagV (spec); tagT::lox72; tagV::lox72; cwlO::kan	This study	2
bJC757	sacA::Pveg-mCherry (phleo); yvgJ::Pspank-tagV (spec); tagT::lox72; tagV::lox72	This study	2, 4
bJC781	sacA::Pveg-mCherry (phleo); yvgJ::Pspank-tagV (spec); tagT::lox72; tagV::lox72; lytE::erm	This study	2, 4
bJC795	sacA::Pveg-mCherry (phleo); yvgJ::Pspank-tagV (spec); tagT::lox72; tagV::lox72; cwlO::kan	This study	2, 4
bJC839	sacA::Pveg-mCherry (phleo); amyE::PyocH-optRBS-venus (cat)	This study	2, 7
bJC845	sacA::Pveg-mCherry (phleo); amyE::PyocH-optRBS-venus (cat); yvgJ::Pspank-tagV (spec); tagT::lox72; tagV::lox72	This study	2, 7
bJC607	sacA::Pveg-mCherry (phleo); yvbJ::Pspank-tagV-link-His (spec); tagU::lox72; tagT::lox72; tagV::lox72	This study	3
bJC950	sacA::Pveg-mCherry (phleo); yvgJ::Pspank-tagV (spec); tagT::lox72; tagV::lox72; ftsE(V176F)-erm	This study	3
bJC953	sacA::Pveg-mCherry (phleo); yvgJ::Pspank-tagV (spec); tagT::lox72; tagV::lox72; ftsE(V176F)-erm; cwlO::kan	This study	3
bJC955	sacA::Pveg-mCherry (phleo); yvgJ::Pspank-tagV (spec); tagT::lox72; tagV::lox72; ftsE(V176F)-erm; lytE::kan	This study	3
bIR334	sacA::Pveg-mTagBFP (phleo); amyE::Pamj-YFP (cat)	Roney and Rudner, 2024	5
bIR614	sacA::Pveg-mTagBFP (phleo); amyE::Pamj-YFP (cat); ycgO::Pspank-tagG (spec); tagG::tet	Roney and Rudner, 2024	5
bJC848	sacA::Pveg-mCherry (phleo); amyE::PyocH-optRBS-venus (cat); ycgO::Pspank-optRBS-tagO (spec); tagO::tet	This study	5
bJC849	sacA::Pveg-mCherry (phleo); amyE::PyocH-optRBS-venus (cat); ycgO::Pspank-optRBS-tagO (spec); tagO::tet; lytE::erm	This study	5
bJC858	sacA::Pveg-mCherry (phleo); ycgO::Pspank-optRBS-tagO (spec); tagO::tet; cwlO::kan	This study	5
bJC892	sacA::Pveg-mTagBFP (phleo); amyE::Pamj-YFP (cat); ycgO::Pspank-tagG (spec); tagG::tet; lytE::kan	This study	5
bJC896	sacA::Pveg-mTagBFP (phleo); amyE::Pamj-YFP (cat); ycgO::Pspank-tagG (spec); tagG::tet; cwlO::kan	This study	5
bJC1004	sacA::Pveg-mCherry (phleo); capABCE::erm	This study	6
bJC1005	sacA::Pveg-mCherry (phleo); ycgO::Pspank-lytE (spec); lytE::cat; capABCE::erm	This study	6
bJC1007	sacA::Pveg-mCherry (phleo); epsABCDEFGHIJKLMNO::tet	This study	6
bJC1008	sacA::Pveg-mCherry (phleo); ycgO::Pspank-lytE (spec); lytE::cat; epsABCDEFGHIJKLMNO::tet	This study	6
bJC1010	sacA::Pveg-mCherry (phleo); tuaABCDEFGH::kan	This study	6
bJC1011	sacA::Pveg-mCherry (phleo); ycgO::Pspank-lytE (spec); lytE::cat; tuaABCDEFGH::kan	This study	6
bJC1012	sacA::Pveg-mCherry (phleo); ggaAB::tet	This study	6
bJC1013	sacA::Pveg-mCherry (phleo); ggaAB::tet; ycgO::Pspank-lytE (spec); lytE::cat	This study	6
bJC1088	sacA::Pveg-mCherry (phleo); amyE::PyocH-optRBS-venus (cat); epsA::erm; lytE::kan	This study	6
bJC1064	sacA::Pveg-mCherry (phleo); yvbJ::Pspank-tagV (spec); tagU::lox72; tagT::lox72; tagV::lox72; capABCE::erm	This study	7
bJC1078	sacA::Pveg-mCherry (phleo); amyE::PyocH-optRBS-venus (cat); tkmA::erm	This study	7
bJC1082	sacA::Pveg-mCherry (phleo); amyE::PyocH-optRBS-venus (cat); yvgJ::Pspank-tagV (spec); tagT::lox72; tagV::lox72; tkmA::erm	This study	7
bJC1085	sacA::Pveg-mCherry (phleo); amyE::PyocH-optRBS-venus (cat); yvgJ::Pspank-tagV (spec); tagT::lox72; tagV::lox72; tkmA::erm; lytE::kan	This study	7
bJC1087	sacA::Pveg-mCherry (phleo); amyE::PyocH-optRBS-venus (cat); tkmA::erm; lytE::kan	This study	7
bJC682	sacA::Pveg-mCherry (phleo); yvbJ::Pspank-tagV (spec); tagU::lox72; tagT::lox72; tagV::lox72; tkmA::erm	This study	7
bJC683	sacA::Pveg-mCherry (phleo); yvbJ::Pspank-tagV (spec); tagU::lox72; tagT::lox72; tagV::lox72; epsA::erm	This study	7
bJC846	sacA::Pveg-mCherry (phleo); amyE::PyocH-optRBS-venus (cat); yvgJ::Pspank-tagV (spec); tagT::lox72; tagV::lox72; lytE::erm	This study	7
bJC663	sacA::Pveg-mCherry (phleo); tagT::lox72; tagU::lox72; tagV::erm	This study	S1
bJC665	sacA::Pveg-mCherry (phleo); yvbJ::yvyE-tagV-link-His (spec); tagU::lox72; tagT::lox72; tagV::lox72	This study	S1, 3
bJC389	sacA::Pveg-mCherry (phleo); yvbJ::Pspank-tagV (spec); tagU::lox72; tagT::lox72	This study	S2
bJC460	sacA::Pveg-mCherry (phleo); tagT::lox72	This study	S2
bJC463	sacA::Pveg-mCherry (phleo); yvgJ::Pspank-tagV (spec); tagU::lox72; tagT::lox72	This study	S2
bJC666	sacA::Pveg-mCherry (phleo); tagV::lox72	This study	S2
bJC758	sacA::Pveg-mCherry (phleo); yvgJ::Pspank-tagV (spec); tagU::lox72; tagV::lox72	This study	S2
bJC863	sacA::Pveg-mCherry (phleo); tagT::lox72; cwlO::kan	This study	S2
bJC873	sacA::Pveg-mCherry (phleo); tagV::lox72; lytE::kan	This study	S2
bJC877	sacA::Pveg-mCherry (phleo); tagV::lox72; cwlO::kan	This study	S2
bJC879	sacA::Pveg-mCherry (phleo); tagT::lox72; lytE::kan	This study	S2
bJC893	sacA::Pveg-mCherry (phleo); yvgJ::Pspank-tagV (spec); tagU::lox72; tagV::lox72; cwlO::kan	This study	S2
bJC894	sacA::Pveg-mCherry (phleo); yvgJ::Pspank-tagV (spec); tagU::lox72; tagV::lox72; lytE::kan	This study	S2
bJC897	sacA::Pveg-mCherry (phleo); yvgJ::Pspank-tagV (spec); tagU::lox72; tagT::lox72; cwlO::kan	This study	S2
bJC898	sacA::Pveg-mCherry (phleo); yvgJ::Pspank-tagV (spec); tagU::lox72; tagT::lox72; lytE::kan	This study	S2

### Sheet: plasmids
Table S2: Plasmids used in this study
Plasmid	Description	Source	Method of construction
pGD055	amyE::PyocH-venus (cat; amp)	Dobihal et al., 2019
pIR177	ycgO::Pspank-tagO (spec; amp)	Roney and Rudner, 2024
pIR190	ycgO::Pspank-tagG (spec; amp)	Roney and Rudner, 2024
pJC005	yvbJ::Pspank-tagV (spec; amp)	This study	tagV was PCR amplified from PY79 genomic DNA with primers oJC163 and oJC071 and inserted as a HindIII-SpeI fragment into pCB120, which contains regions of homology to the B. subtilis yvbJ locus and a Pspank (IPTG-inducible) promoter.
pJC011	yvbJ::Pspank-tagV-His (spec; amp)	This study	tagV was PCR amplified from PY79 genomic DNA with primers oJC163 and oJC197, then re-amplified with oJC196. The PCR product was inserted as a HindIII-SpeI fragment into pCB120.
pJC017	yvbJ::yvyE-tagV-His (spec; amp)	This study	yvyE-tagV was PCR amplified from PY79 genomic DNA with primers oJC201 and oJC200 and digested with MfeI-BamHI. tagV-link-His was digested from pJC11 as a BamHI-SpeI fragment. Both fragments were ligated together into pCB043, a plasmid containing large regions of homology to the B. subtilis yvbJ locus.

### Sheet: primers
Table S3: Primers used in this study
Primer	Sequence	Locus
oJC408	CCGAAAATAAGGCGATAGCC	capABCE
oJC409	GTATAATGAACGGGATGGCG	capABCE
oJC421	GTATCAAATCCCGTCTCAGG	capABCE
oJC422	CCGAAAATAAGGCGATAGCC	capABCE
oJC487	GAGATCCGGGTAATTCGTTG	capABCE
oJC245	gcagtgatttttcgcggatg	cwlO
oJC246	gacgatctggagaaaagtcg	cwlO
oJC410	CGCTCCTAGATAAAAAGCGC	eps operon
oJC411	GCCGCTGTAATTGAAGAAGG	eps operon
oJC488	CCACTCCTGATATTTCGCAG	eps operon
oJC204	gacagcggtaagcagtaatg	epsA
oJC205	catacaagcaatcctcggac	epsA
oJC414	GAAGTAATATGAGGAGGGCG	ggaAB
oJC415	CAGCACCTTCTAATCTTGCC	ggaAB
oJC119	gaatcgaacttcctgaaccg	iseA
oJC120	ttctgatattctgccgctgc	iseA
oJC243	ggcgtggttaatttcagacg	lytE
oJC244	gtcctctgtaaatcagacgc	lytE
oJC263	ggaatagaggattacgcgac	tagO
oJC264	gctgctgtttatggtacacg	tagO
oJC066	gctgacaacaagaccttctg	tagT
oJC067	ctgatccattaatgtccggc	tagT
oJC068	ctgtctggcgatacatcttc	tagU
oJC069	ctcacatcctgttctcgatc	tagU
oJC064	gctacttcggaggcattaag	tagV
oJC065	cgggatcactgtttttaggg	tagV
oJC071	cccaaaACTAGTgccggagtttttttctgcgc	SpeI-tagV
oJC200	cagctaattgcacacgtgtg	tagV 3' UTR
oJC163	cccaaaAAGCTTaaaggagactgaataATGgc	tagV-HindIII
oJC196	CATCACCATCATCACCATTAAaaaatgcccggtccttttagaggatcgggcatttttgcgcagaaaaaaactccggcACTAGT	tagV-His
oJC197	ATGGTGATGATGGTGATGAGAGCCAGAGCCAGAGCCataggatgaatcagttgttg	tagV-His
oJC202	cgccgtagattctgatttcc	tkmA
oJC203	gcaccttttcctgaaactgg	tkmA
oJC201	gggaaaCAATTGggcgttgtcatatatttttattataaatg	yvyE-tagV promoter
